# Bridging Genomic Gaps: The Pan-Grass Syntenic Gene Set in Grass Crop Evolution

**DOI:** 10.1101/2024.11.12.623179

**Authors:** Henrique M Dias, Guilherme YA Sagawa, Vladimir J Torres-Rodriguez, Ravi V Mural, James C Schnable, Marie-Anne Van Sluys

## Abstract

Understanding orthologous and homeologous relationships among genes can inform our understanding of how evolution and artificial selection have shaped the genomes of related species to adapt to different niches and produce different phenotypes. High-confidence information on orthologous relationships can also increase the impact of the functional characterization in one species by ensuring this information is available to researchers studying orthologs in other species. The grasses are ecologically and economically critical plants, and many genes are conserved in syntenic blocks between species. Here we leverage that conserved gene order to create and describe the Pan-Grass Syntenic Gene Set (PGSGS), a curated database of orthologous and homeologous relationships among the genes of 17 grass species, including both major and orphan crops as well as wild grasses. As a demonstration of the utility of the PGSGS, the dynamics of chromosome structure and gene content changes after polypoidy in several grass lineages are analyzed. This dataset serves as a seminal foundation for improving our understanding of genome evolution subsequent to polyploidy, as well as encouraging and enabling integration of functional genetic and functional genomic information across the grasses, the original promise of the “grasses as a single genetic system” model.

**SIGNIFICANCE STATEMENT:** The Pan-Grass Syntenic Gene Set (PGSGS) leverages our understanding of the genomic background of major grass species, including rice, maize, sorghum, wheat, barley, millet, and sugarcane. It represents a milestone for deciphering the genetic foundations of essential traits such as yield, disease resistance, and environmental adaptability - key factors contributing to agriculture and food security. Scrutinizing pan-syntenic genes unveils the intricate interplay of diverse gene acquisition and loss mechanisms, potentially speeding molecular breeding knowledge transference. The PGSGS emerges as a valuable resource for gene annotation, with implications for improving grass crops.
