## Supplementary material for "Bridging Genomic Gaps: The Pan-Grass Syntenic Gene Set in Grass Crop Evolution": Dias et al PGSGS Supplemental Table 1

### Sheet: Summary
To select representative grass genomes for our study, we collected a dataset of 17 grass genome sequences from Phytozome v13 (Goodstein et al. 2012b). Genome quality assessments were performed, focusing on metrics and gene annotation accuracy. The detailed information on these 17 genome species and their stats sources can be retrieved in this Supplementary Table.

### Sheet: Statistical Overview of Grass
Supplementary Table 1. Statistical overview of twenty-three grass genome assemblies publicly available on Phytozome v13.
# Correspondence	PGSGS inclusion	Family	Subfamily	Organism	Genome Length (bases)	Number of chromosomes	Total Scaffold Length (bp)	Number of Scaffolds	Min. Number of Scaffolds containing half of assembly (L50)	Shortest Scaffold from L50 set (N50)	Total Contig Length (bp)	Number of Contigs	Min. Number of Contigs containing half of assembly (L50)	Shortest Contig from L50 set (N50)	Number of Protein-coding Transcripts	Number of Protein-coding Genes	Percentage of Eukaryote BUSCO Genes	Percentage of Embroyphyte BUSCO Genes	Ploidy	Number of ploidy	Reference
1		Poaceae	Panicoideae	Andropogon gerardi HAP2 v1.1	unknown	30	2669738153	48	13	86790841	2669338153	88	16	63100529	145791	89426	98.7	98.7	allopolyploid	6	https://phytozome-next.jgi.doe.gov/info/AgerardiHAP2_v1_1
2	yes		Pooideae	Brachypodium distachyon v3.2	272 Mb	5	271163419	10	3	59130575	270740810	34	5	21988513	52972	3431	98.3	98.6	diploid	2	https://www.nature.com/articles/nature08747
3			Pooideae	Brachypodium stacei v1.1	509 Mb	10	234142426	112	5	23060899	231473010	3244	367	181815	36357	29898	98	98.6	diploid	2	https://www.nature.com/articles/s41467-020-17302-5
4	yes		Panicoideae	Chasmanthium laxum v1.1	unknown	12	864056290	135	6	71815769	863016290	239	20	14051230	35701	31776	97.4	98.1	polyploid	4	https://phytozome-next.jgi.doe.gov/info/Claxum_v1_1	https://www.ncbi.nlm.nih.gov/pmc/articles/PMC7047018/
5			Chloridoideae	Eleusine coracana v1.1	1129.7 Mb	18	1111714373	532	9	61270980	1110294373	674	25	15268596	48836	48836	97	94.9	allopolyploid	4	https://bmcgenomics.biomedcentral.com/articles/10.1186/s12864-017-3850-z
6	yes		Pooideae	Hordeum vulgare Morex V3	5.1 Gb	7	4225605719	8	4	610333535	4224251725	452	15	69630691	37963	35827	92.1	94.7	diploid	2	https://academic.oup.com/plcell/article/33/6/1888/6169005?login=true
7	yes		Panicoideae	Miscanthus sinensis v7.1	2.6 Gb	19	2079430866	14431	9	88510541	1847047261	170175	1649	33106	89486	67789	97.7	97.6	diploid/ paleotetraploid	3	https://www.nature.com/articles/s41467-020-18923-6
8	yes		Chloridoideae	Oropetium thomaeum v1.0	250 Mb	9	243174629	625	32	2386382	243174629	625	32	2386382	28446	28446	84.2	70.2	diploid	2	https://www.nature.com/articles/nature15714
9	yes		Ehrhartoideae	Oryza sativa var Niponbare v7.0	500 Mb	12	374471240	14	6	29958434	374305986	963	17	7711345	52424	42189	95	95.6	diploid	2	https://thericejournal.springeropen.com/articles/10.1186/1939-8433-6-4
10	yes		Ehrhartoideae	Oryza sativa var Kitakee
11	yes		Panicoideae	Panicum hallii v3.2	485 Mb	9	535889049	291	5	57869027	528529049	1027	117	1111465	43148	34528	97.7	99.3	diploid	2	https://www.nature.com/articles/s41467-018-07669-x
12			Panicoideae	Panicum virgatum v5.1	1129.9 Mb	9	1129857985	626	8	64346616	1125226866	1090	62	5460973	129942	80278	98.3	99.4	allotetraploid	4	https://www.nature.com/articles/s41586-020-03127-1
13	yes		Panicoideae	Paspalum vaginatum v3.1	593 Mb	10	651047655	1903	7	44532209	647957655	2212	111	1526566	45843	35565	97.7	98.9	diploid	2	https://www.nature.com/articles/s41467-022-35507-8
14			Pharoideae	Pharus latifolius v1.1	1135 Mb	12	1118166702	198	6	96997679	1117926702	222	8	57141589	63146	32144	98	98.4	diploid	2	https://www.ncbi.nlm.nih.gov/pmc/articles/PMC8226297/
15	yes		Panicoideae	Saccharum officinarum x spontaneum R570 v2.1	10 Gb	08 ; 10	5088994461	144	29	74891759	5084323474	844	99	15503123	30212	196151	98.7	99.8	allopolyploid	12	https://www.nature.com/articles/s41467-018-05051-5
16	yes		Panicoideae	Setaria italica v2.2	515 Mb	9	405737341	336	4	47253416	400910454	6791	982	126273	43001	34584	98.7	98.4	diploid	2	https://www.nature.com/articles/nbt.2195
17	yes		Panicoideae	Setaria viridis v4.1	395 Mb	9	397277387	25	4	46542257	397137387	39	8	21048138	50526	29807	98.3	99.2	diploid	2	https://www.nature.com/articles/s41587-020-0681-2
18	yes		Panicoideae	Sorghum bicolor v5.1	730 Mb	10	719894357	65	5	71215609	719654357	89	6	50741355	4421	32160	98.7	99.7	diploid	2	https://europepmc.org/article/MED/19189423
19			Pooideae	Thinopyrum intermedium v3.1	unknown	21	23488101088	2020	19	526408016	22486206176	861873	275	6530629	179779	118796	98.3	99.7	autoallohexaploid	6	https://phytozome-next.jgi.doe.gov/info/Tintermedium_v3_1	https://bmcplantbiol.biomedcentral.com/articles/10.1186/s12870-021-02896-9
20	yes		Pooideae	Triticum aestivum v2.2	17 Gb	7	634419438	86710	18540	11402	627549983	128810	21905	9196	293053	99386	92.7	89.4	allohexaploid	6	https://www.science.org/doi/10.1126/science.1251788#sec-1
21	yes		Panicoideae	Urochloa fusca v1.1	unknown	unknown	312376525	27	4	37684863	312036525	61	8	12832689	61557	35606	95.4	97.2	diploid	2	https://phytozome-next.jgi.doe.gov/info/Ufusca_v1_1
22	yes		Panicoideae	Zea mays Mo17 V5
23	yes		Panicoideae	Zea mays RefGen_V4	2.4 Gb	10	2135083061	267	5	223902240	2104350182	279	506	1279870	131496	39498	97.7	95.2	diploid	2	https://www.nature.com/articles/nature22971
